# Super food or super toxic? Turmeric and spirulina as culprits for the toxic effects of food dyes in *Drosophila*

**DOI:** 10.1101/2023.10.26.564230

**Authors:** Rebecca von Hellfeld, Craig Christie, Davina Derous, Juliano Morimoto

**Author notes:** Equal contributions (Rebecca von Hellfeld, Juliano Morimoto). **Authors’ contributions** RvH and JM analysed the data and wrote the manuscript. CC, DD, and JM collected the data. All authors revised the manuscript and approved its submission to the journal. **Data availability statement** Data will be available in Dryad upon acceptance of the manuscript.

## Abstract

Prolonged exposure to food dyes, even for those considered safe for consumption, are known to have toxic effects. However, we lack a proper understanding of the underlying compounds that are responsible for the observed toxicity. In this study, we tested the toxic physiological effects of three common commercially available natural food dyes (red, green, blue), and their main ingredients (turmeric and spirulina), on *Drosophila melanogaster* oviposition, larval development, and larval foraging behaviour. Larval development and egg-to-adult survival was significantly impacted by blue and green dyes. These effects were recapitulated when flies were fed with increasing concentrations of turmeric and spirulina, suggesting that turmeric is a toxic component of the food dye. Red dye, which contains neither turmeric or spirulina, had little impact on fly health and behaviour. Green and blue food dyes decreased egg laying, an effect similar to that observed in increasing concentrations of turmeric and, to a lesser extent, spirulina. When given a choice, larvae preferred to feed as follows: control > red > blue > green diet patches, a pattern inversely correlating with the previously observed toxicity. Our results show that, despite turmeric being often considered a super food, it can have toxic effects that the impact organismal physiology and health.
