## Supplementary material for "Super food or super toxic? Turmeric and spirulina as culprits for the toxic effects of food dyes in *Drosophila*": Table S1

### Sheet: Food dye Experiment 1
No choice							Estimate	std err	z-value	p-value
						(Intercept)	3.86428	0.16994	22.739	<0.001
Eggs laid		Chisq	Df	Pr(>Chisq)		colourantBlue	-0.14359	0.05233	-2.744	0.00607
	Food dye	47.833	3	<0.001		colourantGreen	-0.00511	0.05048	-0.101	0.91937	Poisson
						colourantRed	0.19393	0.04814	4.028	<0.001
							Estimate	std err	t-value	p-value
Developmental		Chisq	Df	Pr(>Chisq)		(Intercept)	0.195553	0.005159	37.903	<0.001	Gamma
time	Food dye	345.67	3	<0.001		colourantBlue	-0.009061	0.002549	-3.554	<0.001
						colourantGreen	-0.034458	0.00239	-14.415	<0.001
						colourantRed	0.005204	0.002644	1.969	0.0489
Egg-to-adult viability							Estimate	std err	z-value	p-value
		Chisq	Df	Pr(>Chisq)		(Intercept)	-0.37582	0.09545	-3.937	<0.001	Binomial
	Food dye	179.37	3	<0.001		colourantBlue	-0.07713	0.08414	-0.917	0.359
						colourantGreen	-1.29504	0.10444	-12.4	<0.001
						colourantRed	-0.02369	0.07632	-0.31	0.756
Sex ratio		Chisq	Df	Pr(>Chisq)
	Food dye	4.398	3	0.221			Estimate	std err	t-value	p-value
						(Intercept)	0.85855	0.10019	8.569	<0.001	Gamma
						colourantBlue	0.26505	0.16272	1.629	0.103
						colourantGreen	0.27065	0.28545	0.948	0.343
						colourantRed	-0.03184	0.13713	-0.232	0.816
Choice
Score (patch use)									Estimate	sem	df	t-value	p-value
	Sumsq	Meansq	NumDF	DenDF	F-value	p-value		(Intercept)	2.803	0.3223	6.35	8.698	<0.001
dye	12.3961	4.132	3	254	10.3363	<0.001		colourantBlue	-1.502	0.3514	254	-4.274	<0.001
egg	0.2589	0.2589	1	254.01	0.6476	0.4217		colourantGreen	-1.807	0.3514	254	-5.143	<0.001
dye:egg	0.7832	0.2611	3	254	0.653	0.5817		colourantRed	-0.864	0.3514	254	-2.459	0.0146
								eggs	-0.0006646	0.005191	254	-0.128	0.8982
								colourantBlue:eggs	0.003707	0.007341	254	0.505	0.614
								colourantGreen:eggs	-0.005913	0.007341	254	-0.805	0.4213
								colourantRed:eggs	-0.003493	0.007341	254	-0.476	0.6346
Pupation number per dye									Estimate	sem	df	t-value	p-value
								(Intercept)	1.5047	1.0563	11.4869	1.424	0.180908
	Sumsq	Meansq	NumDF	DenDF	F-value	p-value		dyeblue	3.1667	1.3502	183	2.345	0.020084
dye	193.42	64.47	3	183	2.947	0.034208		dyegreen	4.5	1.3502	183	3.333	0.00104
egg	850.08	850.08	1	183	38.857	<0.001		dyered	0.4167	1.3502	183	0.309	0.757984
dye:egg	338.83	112.94	3	183	5.1626	0.001897		egg60	8.2917	1.3502	183	6.141	<0.001
								dyeblue:egg60	-4.75	1.9095	183	-2.488	0.013757
								dyegreen:egg60	-7.4167	1.9095	183	-3.884	<0.001
								dyered:egg60	-4.1667	1.9095	183	-2.182	0.030379
Reference: Control
Blue	2.5	97.5		Exponentiated coeff
(Intercept)	1.00545	1.02069		Dye	(Intercept)	day	egg	day:egg
day	0.0708558	0.225891		blue	2.87188	1.15573	0.989196	0.996653
egg	-0.0523657	0.0323952		green	2.03513	1.27975	0.993682	0.994789
day:egg	-0.00768534	0.000823968		red	0.176422	1.30871	1.04268	0.993493
Green
(Intercept)	0.665584	0.680465
day	0.17422	0.325739
egg	-0.0494805	0.0384205
day:egg	-0.00969456	-0.000899437
Red
(Intercept)	-3.45662	-3.43892
day	0.359184	0.539084
egg	0.0511845	0.145767
day:egg	-0.017344	-0.00764936

### Sheet: Tumeric Experiment 2
Eggs laid
Tumeric											Spirulin
	Df	Sumsq	Meansq	F-value	p-value	Concentration	log(numb_eggs)	groups				Df	Sumsq	Meansq	F-value	p-value
Concentration	4	37.294	9.3234	24.78	<0.001	1	4.48092	a			Concentration	4	3.8606	0.96515	2.2474	0.09257
Residuals	25	9.406	0.3763			0	4.19694	a			Residuals	25	10.7361	0.42944
						2.5	3.90675	a
						5	2.76324	b
						10	1.30442	c
Dev Time											Dev Time
						Concentration	log(dev_time)	groups									Concentration	log(dev_time)	groups
	Df	Sumsq	Meansq	F-value	p-value	10	6.61204	a				Df	Sumsq	Meansq	F-value	p-value	5	4.88114	a
Concentration	4	11.459	2.864	1251.4	<0.001	5	5.85874	b			Concentration	4	0.1068	0.026699	4.4425	0.007533	10	4.84468	a
Residuals	25	0.057	0.002			2.5	5.42879	c			Residuals	25	0.15025	0.00601			0	4.83432	a
						1	5.3053	d									2.5	4.75992	ab
						0	4.83432	e									1	4.7032	b
Prop adult											Prop adult
	DF	Deviance	Resid Df	Resid Dev	F-value	P-value	Concentration	egg_to_adult/100	groups			DF	Deviance	Resid Df	Resid Dev	F-value	P-value	Concentration	egg_to_adult/100	groups
NULL			29	17.5979			0	0.81464	a		NULL			29	2.996			2.5	0.887036	a
Concentration	4	16.296	25	1.3023	76.327	<0.001	1	0.806252	a		Concentration	4	0.9881	25	2.0079	2.9946	0.03785	1	0.839136	a
							2.5	0.385902	b									0	0.81464	a
							5	0.143677	bc									5	0.738952	a
							10	0	c									10	0.656976	a
Sex ratio											Sex ratio
	Df	Sumsq	Meansq	F-value	p-value							Df	Sumsq	Meansq	F-value	p-value
Concentration	3	0.11749	0.039163	0.5677	0.6424						Concentration	4	0.02218	0.0055444	0.3409	0.8476
Residuals	21	1.4486	0.068981								Residuals	24	0.39033	0.0162639
